# Actuation Enhances Patterning in Human Neural Tube Organoids

**DOI:** 10.1101/2020.09.22.308411

**Authors:** Abdel Rahman Abdel Fattah, Brian Daza, Gregorius Rustandi, Miguel Angel Berrocal-Rubio, Benjamin Gorissen, Suresh Poovathingal, Kristofer Davie, Xuanye Cao, Derek Hadar Rosenzweig, Yunping Lei, Richard Finnell, Catherine Verfaillie, Maurilio Sampaolesi, Peter Dedecker, Hans Van Oosterwyck, Stein Aerts, Adrian Ranga

## Abstract

Tissues achieve their complex spatial organization through an interplay between gene regulatory networks, cell-cell communication, and physical interactions mediated by mechanical forces. Current strategies to generate in-vitro tissues have largely failed to implement such active, dynamically coordinated mechanical manipulations, relying instead on extracellular matrices which respond to, rather than impose mechanical forces. Here we develop devices that enable the actuation of organoids. We show that active mechanical forces increase growth and lead to enhanced patterning in an organoid model of the neural tube derived from single human pluripotent stem cells (hPSC). Using a combination of single-cell transcriptomics and immunohistochemistry, we demonstrate that organoid mechanoregulation due to actuation operates in a temporally restricted competence window, and that organoid response to stretch is mediated extracellularly by matrix stiffness and intracellularly by cytoskeleton contractility and planar cell polarity. Exerting active mechanical forces on organoids using the approaches developed here is widely applicable and should enable the generation of more reproducible, programmable organoid shape, identity and patterns, opening avenues for the use of these tools in regenerative medicine and disease modelling applications.
