## Supplemental table S3 for "Actuation Enhances Patterning in Human Neural Tube Organoids"

### Sheet: Supplemental Table S3
	Actuation Enhances Patterning in Human Neural Tube Organoids
	Supplemental table S3: List of primary antibodies
	Name	Host	Dilution	Manu.	Cat.
	FOXA2	Rabbit	1:200	abcam	ab108422
	FOXA2	Mouse	1:200	santacruz	sc-374376
	FOXG1	Rabbit	1:200	abcam	ab18259
	OLIG2	Goat	1:200	R&D systems	AF 2418
	NKX6.1	Mouse	1:200	DSHB	DSHB - F55A10
	NKX2.2	Mouse	1:200	DSHB	DSHB - 74.5A5
	TUBB3	Rabbit	1:200	Biolegend	802001
	ISL1/2	Mouse	1:200	DSHB - 39.4D5	DSHB - 39.4D5
	PAX6	Rabbit	1:200	BioLegend	901301
	LMX1A	Rabbit	1:200	Sigma	HPA030088
	pH3	Rat	1:1000	abcam	ab10543
