## Supplemental table S1 for "Actuation Enhances Patterning in Human Neural Tube Organoids"

### Sheet: Supplemental table S1
	Actuation Enhances Patterning in Human Neural Tube Organoids
	Supplemental table S1: Top 25 marker genes per annotated cluster.
	Gene	P-value	LFC	Cluster
	NPPC	0	1.06095	D-11
	RP11-834C11.4	0	1.05846	D-11
	MIR219A2	0	0.870113	D-11
	HOXB2	0	0.798175	D-11
	CD99	0	0.762362	D-11
	POU3F2	0	0.741266	D-11
	HES4	0	0.698403	D-11
	HES5	4.99004e-294	0.653794	D-11
	TTYH1	0	0.652025	D-11
	ARL4A	0	0.639044	D-11
	FGFBP3	3.42143e-276	0.632488	D-11
	HOXB4	0	0.597991	D-11
	RHOB	4.74052e-301	0.590062	D-11
	CKB	5.2729e-296	0.588542	D-11
	NES	9.02558e-252	0.557252	D-11
	NEFL	6.54197e-243	0.556375	D-11
	LINC01158	0	0.553448	D-11
	COL5A2	0	0.551078	D-11
	RFX4	0	0.55018	D-11
	BOC	0	0.540138	D-11
	SOX3	3.82143e-188	0.531407	D-11
	VIM	4.59168e-255	0.529316	D-11
	CDK6	2.84668e-292	0.528933	D-11
	PDPN	0	0.509824	D-11
	ZFHX3	4.95829e-264	0.506605	D-11
	HES5	0	1.4075	FB
	LINC01551	0	1.16116	FB
	CKB	0	0.958825	FB
	TTYH1	0	0.899303	FB
	FOXG1	0	0.892233	FB
	HES4	0	0.729837	FB
	FGFBP3	0	0.673782	FB
	RP3-395M20.12	0	0.580392	FB
	HMGCS1	0	0.56806	FB
	RMST	0	0.566138	FB
	FEZF2	0	0.555455	FB
	SOX1	0	0.554969	FB
	PTPRZ1	0	0.538736	FB
	CDH2	0	0.537584	FB
	SMS	0	0.513623	FB
	EMX2	0	0.476121	FB
	SYNE2	0	0.471205	FB
	NNAT	0	0.468446	FB
	CRB2	0	0.468144	FB
	ODC1	0	0.450793	FB
	TRIM24	0	0.44671	FB
	LHX2	0	0.438737	FB
	CD99	0	0.428243	FB
	H1FX	0	0.426588	FB
	WNT7B	0	0.422219	FB
	TPBG	3.25955e-276	1.88242	I-11
	APCDD1	0	1.84003	I-11
	WNT4	0	1.7836	I-11
	RMST	0	1.54557	I-11
	WLS	3.29124e-283	1.40869	I-11
	WNT2B	3.13778e-258	1.3352	I-11
	ZIC1	0	1.32831	I-11
	RSPO3	0	1.3183	I-11
	CNTNAP2	1.35618e-207	1.15617	I-11
	EPHA7	1.72783e-276	0.984709	I-11
	RSPO1	0	0.909364	I-11
	RSPO2	0	0.896493	I-11
	RFX4	0	0.89546	I-11
	ID3	2.87956e-104	0.836817	I-11
	NLRP1	8.52865e-143	0.833429	I-11
	PCDH9	1.28344e-134	0.80543	I-11
	CDH2	4.66484e-147	0.773103	I-11
	OTX1	2.95948e-204	0.772577	I-11
	RP4-665J23.1	0	0.76209	I-11
	ZFHX4	1.69558e-144	0.758524	I-11
	AC009501.4	3.31731e-240	0.758001	I-11
	ID1	7.66545e-53	0.720813	I-11
	PAX6	2.56596e-92	0.71224	I-11
	SFRP2	2.05819e-41	0.707807	I-11
	CRB2	4.44803e-145	0.699981	I-11
	STMN2	0	3.19914	V-11
	NEFM	5.33855e-292	2.66987	V-11
	CRABP1	2.19008e-93	2.44674	V-11
	TAGLN3	0	2.22289	V-11
	NNAT	6.73705e-279	2.11183	V-11
	DLL3	0	2.00213	V-11
	NEFL	1.4395e-217	1.88222	V-11
	MLLT11	0	1.78133	V-11
	CDKN1C	2.07017e-264	1.77814	V-11
	ONECUT2	0	1.76771	V-11
	GAP43	5.88032e-116	1.69207	V-11
	DCX	0	1.67027	V-11
	HES6	1.39262e-152	1.66378	V-11
	MAP1B	1.44106e-280	1.63282	V-11
	BASP1	3.3271e-286	1.54592	V-11
	ELAVL4	0	1.49442	V-11
	TUBA1A	2.26162e-298	1.49348	V-11
	MIAT	1.28033e-267	1.48583	V-11
	ELAVL3	0	1.47331	V-11
	SYT1	1.19083e-219	1.46949	V-11
	RBP1	1.51298e-180	1.44081	V-11
	ELAVL2	0	1.43393	V-11
	INA	5.69103e-306	1.42995	V-11
	RTN1	4.61916e-137	1.40967	V-11
	MAP2	9.27207e-250	1.38719	V-11
	IGFBP5	0	1.23156	V-5
	SFRP1	0	0.877475	V-5
	PRSS23	0	0.832531	V-5
	SIX3	0	0.801888	V-5
	PTN	0	0.780473	V-5
	PTCH1	0	0.739608	V-5
	DLK1	0	0.725228	V-5
	CHCHD2	0	0.713554	V-5
	ARL4C	0	0.698613	V-5
	SIX6	0	0.677314	V-5
	SOX3	0	0.586338	V-5
	CAMK2N1	0	0.584255	V-5
	METRN	0	0.577603	V-5
	SFRP2	0	0.551485	V-5
	COTL1	0	0.519839	V-5
	TAGLN	2.5542e-235	0.516058	V-5
	HES1	0	0.510134	V-5
	MGST1	0	0.506916	V-5
	MT-RNR1	0	0.499518	V-5
	FZD5	0	0.497612	V-5
	PRTG	0	0.489657	V-5
	MTATP6P1	0	0.4809	V-5
	TCF7L2	0	0.47373	V-5
	MYL6	0	0.473439	V-5
	S1PR3	0	0.472929	V-5
	CHCHD2	0	0.791132	NP-5
	SFRP2	3.03253e-203	0.592485	NP-5
	TPM2	4.55903e-179	0.506035	NP-5
	FILIP1	4.52524e-276	0.502004	NP-5
	PRTG	1.89043e-242	0.474864	NP-5
	MT-ND6	1.82949e-190	0.45841	NP-5
	APRT	3.58437e-237	0.439111	NP-5
	MT-RNR1	4.2754e-267	0.427688	NP-5
	RAX	1.37357e-191	0.415426	NP-5
	LIN28A	4.65003e-198	0.41207	NP-5
	ARL4C	1.05127e-150	0.407721	NP-5
	IGFBP2	2.90922e-188	0.406998	NP-5
	ENO1	3.04762e-284	0.405836	NP-5
	MTATP6P1	4.60338e-217	0.405558	NP-5
	NOP56	4.40747e-221	0.40543	NP-5
	DLK1	3.48938e-110	0.398841	NP-5
	ACTA2	4.5257e-89	0.398371	NP-5
	HSPD1	3.79933e-249	0.39747	NP-5
	YBX3	1.52168e-206	0.392734	NP-5
	C1QBP	2.47354e-215	0.386555	NP-5
	PAX6	4.72512e-159	0.384918	NP-5
	FTL	2.267e-174	0.375233	NP-5
	NCL	9.95829e-183	0.365939	NP-5
	EIF5A	3.37044e-209	0.364399	NP-5
	NME1	5.18674e-199	0.362595	NP-5
	APOE	0	1.37031	NP-3
	RP11-148B6.1	0	1.1525	NP-3
	MYL9	0	1.04791	NP-3
	TPM2	0	0.956079	NP-3
	TAGLN	0	0.951487	NP-3
	TNNT1	0	0.916601	NP-3
	BST2	0	0.829114	NP-3
	LIN28A	0	0.77533	NP-3
	RAX	0	0.660948	NP-3
	TUBA1C	0	0.644915	NP-3
	CHCHD2	0	0.634064	NP-3
	NR6A1	0	0.614508	NP-3
	SLC7A8	0	0.611568	NP-3
	FST	0	0.610105	NP-3
	FJX1	0	0.598029	NP-3
	CLDN6	0	0.566141	NP-3
	PAMR1	0	0.560558	NP-3
	DPYSL3	0	0.555092	NP-3
	CNTNAP2	0	0.548705	NP-3
	TPBG	0	0.542218	NP-3
	APRT	0	0.528727	NP-3
	DMKN	0	0.521215	NP-3
	GPC3	0	0.51101	NP-3
	FEZF1	0	0.510719	NP-3
	SIX3	0	0.507225	NP-3
	PLP1	0	1.12059	NC
	LMO4	7.87844e-228	0.942701	NC
	MPZ	0	0.928689	NC
	NRP2	0	0.893565	NC
	TFAP2B	0	0.88055	NC
	ERBB3	0	0.840413	NC
	SPP1	0	0.778745	NC
	S100A10	0	0.77678	NC
	CHCHD2	2.0785e-132	0.771776	NC
	ARPC1B	1.73845e-189	0.717105	NC
	DNAJC1	6.42195e-196	0.709262	NC
	PAX3	0	0.695917	NC
	S100B	0	0.690331	NC
	SOX10	0	0.681404	NC
	ALX1	5.58844e-229	0.669984	NC
	CDH6	8.06462e-185	0.641572	NC
	ANXA2	4.64786e-280	0.639564	NC
	ZEB2	1.51903e-134	0.628219	NC
	GYPC	5.85556e-170	0.621181	NC
	ETS1	0	0.591547	NC
	PKDCC	4.13447e-107	0.587223	NC
	CRABP2	1.93707e-98	0.564147	NC
	FOXD3	0	0.558741	NC
	METRN	3.80026e-126	0.553292	NC
	ETS2	8.73872e-208	0.531234	NC
	TWIST1	0	1.94571	NCD
	LUM	0	1.5069	NCD
	PCOLCE	0	1.47685	NCD
	COL1A2	0	1.39267	NCD
	COL3A1	0	1.29344	NCD
	ALX1	0	1.14874	NCD
	FOXC1	0	1.08185	NCD
	LIMCH1	0	1.02772	NCD
	CDH11	0	1.01967	NCD
	RARRES2	0	0.963898	NCD
	LGALS1	0	0.952821	NCD
	CDC42EP5	0	0.931994	NCD
	IGDCC3	0	0.913892	NCD
	SEPT6	0	0.888142	NCD
	ITM2A	0	0.875726	NCD
	MFAP2	0	0.850743	NCD
	PRRX2	0	0.828145	NCD
	JUN	0	0.813543	NCD
	CLMP	0	0.799038	NCD
	CPED1	0	0.787626	NCD
	PRRX1	0	0.763421	NCD
	FOXD1	0	0.750755	NCD
	IGFBP4	0	0.748215	NCD
	TMSB10	0	0.742775	NCD
	MSX1	0	0.735484	NCD
	S100A11	1.71005e-266	2.13341	T-a
	KRT8	1.8223e-227	1.80295	T-a
	KRT18	2.46088e-219	1.77093	T-a
	CXCL14	1.05076e-139	1.66834	T-a
	EPCAM	0	1.51226	T-a
	MIR205HG	0	1.459	T-a
	KRT19	3.66763e-219	1.42902	T-a
	SPINT2	1.05827e-218	1.39718	T-a
	BCAM	0	1.26281	T-a
	WFDC2	0	1.18596	T-a
	CLDN6	8.05136e-247	1.10115	T-a
	SPP1	2.80792e-193	1.00644	T-a
	PDLIM1	5.3919e-179	0.982602	T-a
	FN1	9.19204e-45	0.981984	T-a
	DSP	1.88969e-182	0.910198	T-a
	CLDN7	0	0.893128	T-a
	CREG1	3.55657e-176	0.879833	T-a
	ANXA2	1.93966e-142	0.876741	T-a
	PLD3	4.37834e-151	0.868336	T-a
	FREM2	0	0.860741	T-a
	PERP	1.09556e-138	0.851973	T-a
	PDGFC	0	0.848432	T-a
	CDH3	0	0.842524	T-a
	TSTD1	2.42439e-216	0.814453	T-a
	COL2A1	2.87361e-94	0.803112	T-a
	KRT18	0	2.1714	T-b
	KRT8	5.11454e-272	1.78366	T-b
	S100A11	3.38649e-283	1.58083	T-b
	KRT19	0	1.55359	T-b
	HAPLN1	0	1.55113	T-b
	EPCAM	0	1.42598	T-b
	CLDN6	0	1.25194	T-b
	DSP	4.22366e-278	1.08185	T-b
	DLX5	0	1.07664	T-b
	S100A13	1.99632e-96	1.00695	T-b
	MEST	1.02582e-88	0.995269	T-b
	SAT1	3.05056e-171	0.985349	T-b
	APOE	3.05023e-131	0.959074	T-b
	ZFP36L2	7.58127e-155	0.881626	T-b
	PDLIM1	1.83368e-239	0.878116	T-b
	PERP	5.8449e-212	0.830521	T-b
	VAMP8	0	0.818472	T-b
	CHCHD2	4.90888e-167	0.818397	T-b
	PITX2	0	0.811541	T-b
	SPINT2	4.07957e-208	0.802982	T-b
	CGA	0	0.744487	T-b
	RAB25	0	0.732166	T-b
	CLDN7	0	0.716496	T-b
	CYP26A1	1.81946e-109	0.712253	T-b
	CLDN4	0	0.690948	T-b
